# Ontogenetic changes in sensory gene expression in *Bicyclus anynana* butterflies

**DOI:** 10.1101/2020.09.15.298133

**Authors:** David A. Ernst, Erica L. Westerman

## Abstract

Animal behavior is largely driven by the information that animals are able to extract and process from their environment. However, the function and organization of sensory systems often change throughout ontogeny, particularly in animals that undergo indirect development. As an initial step toward investigating these ontogenetic changes at the molecular level, we characterized the sensory gene repertoire and examined the expression profiles of genes linked to vision and chemosensation in two life stages of an insect that undertakes a dramatic metamorphosis, the butterfly *Bicyclus anynana*. Using RNA-seq, we compared gene expression in the heads of late fifth instar larvae and newly-eclosed adults that were reared under identical conditions. Over 50% of all expressed genes were differentially expressed between the two developmental stages, with 4,046 genes upregulated in larval heads and 4,402 genes upregulated in adult heads. In larvae, upregulated vision-related genes were biased toward those involved with eye development, while phototransduction genes dominated the vision genes that were upregulated in adults. Moreover, the majority of the chemosensory genes we identified in the *B. anynana* genome were differentially expressed between larvae and adults, several of which share homology with genes linked to pheromone detection, host plant recognition, and foraging in other species of Lepidoptera. These results reveal promising candidates for furthering our understanding of sensory processing and behavior in the disparate developmental stages of butterflies and other animals that undergo metamorphosis.
