## Supplementary material for "Ontogenetic changes in sensory gene expression in *Bicyclus anynana* butterflies": Table S10

### Sheet: Table_S10
BLAST2GO FUNCTIONAL ANNOTATION															DESEQ2 RESULTS
SeqName	Description	Best.Blast.Hit	Length	#.Hits	e.Value	sim.mean	#.GO	GO.IDs	GO.Names	Enzyme.Codes	Enzyme.Names	InterPro.IDs	InterPro.GO.IDs	InterPro.GO.Names	Upregulated in	L2FC	FDR
BANY.1.2.g24817	retinaldehyde-binding protein 1-like	clavesin-2-like [Bicyclus anynana]	5884	10	2.77e-43	96.84	NA					mobidb-lite (MOBIDB_LITE); PTHR10174:SF166 (PANTHER); PTHR10174 (PANTHER); TRANSMEMBRANE (PHOBIUS); NON_CYTOPLASMIC_DOMAIN (PHOBIUS); CYTOPLASMIC_DOMAIN (PHOBIUS); TMhelix (TMHMM)	no GO terms	no GO terms	Larva	-5.48431	7.54627e-71
BANY.1.2.g18880	retinal dehydrogenase 1-like	retinal dehydrogenase 1-like [Bicyclus anynana]	12292	10	1.07e-39	85.73	2	F:GO:0016620; P:GO:0055114	F:oxidoreductase activity, acting on the aldehyde or oxo group of donors, NAD or NADP as acceptor; P:oxidation-reduction process			CYTOPLASMIC_DOMAIN (PHOBIUS); TRANSMEMBRANE (PHOBIUS); TRANSMEMBRANE (PHOBIUS); NON_CYTOPLASMIC_DOMAIN (PHOBIUS); TRANSMEMBRANE (PHOBIUS); CYTOPLASMIC_DOMAIN (PHOBIUS); NON_CYTOPLASMIC_DOMAIN (PHOBIUS); TMhelix (TMHMM); TMhelix (TMHMM)	no GO terms	no GO terms	Adult	7.15166	3.88775e-56
BANY.1.2.g11901	cyclic nucleotide-gated cation channel alpha-3 isoform X1	Cyclic nucleotide-gated channel rod photoreceptor subunit alpha [Papilio xuthus]	13980	10	6.41e-92	98.3	3	F:GO:0005216; C:GO:0016021; P:GO:0034220	F:ion channel activity; C:integral component of membrane; P:ion transmembrane transport			IPR005821 (PFAM); G3DSA:1.10.287.70 (GENE3D); PTHR45638 (PANTHER); PTHR45638:SF4 (PANTHER); TRANSMEMBRANE (PHOBIUS); TRANSMEMBRANE (PHOBIUS); NON_CYTOPLASMIC_DOMAIN (PHOBIUS); CYTOPLASMIC_DOMAIN (PHOBIUS); NON_CYTOPLASMIC_DOMAIN (PHOBIUS); SSF81324 (SUPERFAMILY); TMhelix (TMHMM); TMhelix (TMHMM)	F:GO:0005216; P:GO:0006811; C:GO:0016020; P:GO:0055085	F:ion channel activity; P:ion transport; C:membrane; P:transmembrane transport	Adult	2.8957	9.37951e-43
BANY.1.2.g24481	retinaldehyde-binding protein 1-like	clavesin-2-like [Bicyclus anynana]	6931	10	5.09e-43	97.96	NA					mobidb-lite (MOBIDB_LITE); PTHR10174:SF166 (PANTHER); PTHR10174 (PANTHER); NON_CYTOPLASMIC_DOMAIN (PHOBIUS); TRANSMEMBRANE (PHOBIUS); CYTOPLASMIC_DOMAIN (PHOBIUS); TMhelix (TMHMM)	no GO terms	no GO terms	Larva	-5.875	1.24261e-39
BANY.1.2.g11150	cyclic nucleotide-gated channel rod photoreceptor subunit alpha-like	cyclic nucleotide-gated channel rod photoreceptor subunit alpha-like [Bicyclus anynana]	6266	1	7.28e-26	92.19	NA					NON_CYTOPLASMIC_DOMAIN (PHOBIUS); TRANSMEMBRANE (PHOBIUS); CYTOPLASMIC_DOMAIN (PHOBIUS)	no GO terms	no GO terms	Adult	1.81451	6.22044e-13
BANY.1.2.g00597	aldehyde dehydrogenase X, mitochondrial-like	retinal dehydrogenase 1-like [Bicyclus anynana]	11486	10	3.06e-44	91.7	2	F:GO:0016620; P:GO:0055114	F:oxidoreductase activity, acting on the aldehyde or oxo group of donors, NAD or NADP as acceptor; P:oxidation-reduction process			Coil (COILS)	no GO terms	no GO terms	Adult	2.71278	2.71841e-10
BANY.1.2.g14198	receptor guanylyl cyclase GC-II	LOW QUALITY PROTEIN: retinal guanylyl cyclase 1 [Bicyclus anynana]	3528	10	0	79.59	5	F:GO:0000166; P:GO:0009190; C:GO:0016020; F:GO:0016849; P:GO:1901564	F:nucleotide binding; P:cyclic nucleotide biosynthetic process; C:membrane; F:phosphorus-oxygen lyase activity; P:organonitrogen compound metabolic process			mobidb-lite (MOBIDB_LITE); mobidb-lite (MOBIDB_LITE); SIGNAL_PEPTIDE_C_REGION (PHOBIUS); SIGNAL_PEPTIDE (PHOBIUS); NON_CYTOPLASMIC_DOMAIN (PHOBIUS); CYTOPLASMIC_DOMAIN (PHOBIUS); SIGNAL_PEPTIDE_N_REGION (PHOBIUS); SIGNAL_PEPTIDE_H_REGION (PHOBIUS); TRANSMEMBRANE (PHOBIUS); SignalP-noTM (SIGNALP_GRAM_NEGATIVE); SignalP-TM (SIGNALP_GRAM_POSITIVE)	no GO terms	no GO terms	Adult	1.55651	7.85774e-06
BANY.1.2.g20762	neural retina-specific leucine zipper protein-like	transcription factor MafA-like [Bicyclus anynana]	909	10	0	92.64	4	F:GO:0003677; F:GO:0003700; C:GO:0005634; P:GO:0006355	F:DNA binding; F:DNA-binding transcription factor activity; C:nucleus; P:regulation of transcription, DNA-templated			Coil (COILS); IPR004827 (SMART); IPR004826 (PFAM); G3DSA:1.20.5.170 (GENE3D); mobidb-lite (MOBIDB_LITE); mobidb-lite (MOBIDB_LITE); mobidb-lite (MOBIDB_LITE); mobidb-lite (MOBIDB_LITE); mobidb-lite (MOBIDB_LITE); PTHR10129:SF32 (PANTHER); IPR024874 (PANTHER); IPR004827 (PROSITE_PROFILES); cd14718 (CDD); IPR008917 (SUPERFAMILY); SSF57959 (SUPERFAMILY)	F:GO:0003677; F:GO:0003700; C:GO:0005634; P:GO:0006355	F:DNA binding; F:DNA-binding transcription factor activity; C:nucleus; P:regulation of transcription, DNA-templated	Adult	2.23923	6.26188e-05
BANY.1.2.g17149	retinal homeobox protein Rx1-like	retinal homeobox protein Rx1-like [Bicyclus anynana]	480	10	8.59e-95	91.22	6	F:GO:0003700; C:GO:0005634; P:GO:0006355; P:GO:0006366; P:GO:0007275; F:GO:0043565	F:DNA-binding transcription factor activity; C:nucleus; P:regulation of transcription, DNA-templated; P:transcription by RNA polymerase II; P:multicellular organism development; F:sequence-specific DNA binding			mobidb-lite (MOBIDB_LITE); mobidb-lite (MOBIDB_LITE)	no GO terms	no GO terms	Larva	-2.93639	0.000109448
BANY.1.2.g06710	intersectin-1 isoform X2	uncharacterized protein LOC112044726 isoform X1 [Bicyclus anynana]	11544	10	0	80.52	3	C:GO:0005813; F:GO:0008017; P:GO:0046548	C:centrosome; F:microtubule binding; P:retinal rod cell development			Coil (COILS); IPR040467 (PFAM); mobidb-lite (MOBIDB_LITE); mobidb-lite (MOBIDB_LITE); mobidb-lite (MOBIDB_LITE); mobidb-lite (MOBIDB_LITE); mobidb-lite (MOBIDB_LITE); mobidb-lite (MOBIDB_LITE); IPR039183 (PANTHER)	C:GO:0005813; F:GO:0008017; P:GO:0046548	C:centrosome; F:microtubule binding; P:retinal rod cell development	Adult	1.52585	0.000200955
BANY.1.2.g03842	protein winged eye	protein winged eye isoform X2 [Bicyclus anynana]	60363	10	0	87.58	2	F:GO:0003682; P:GO:0030154	F:chromatin binding; P:cell differentiation			Coil (COILS); Coil (COILS); mobidb-lite (MOBIDB_LITE); mobidb-lite (MOBIDB_LITE); mobidb-lite (MOBIDB_LITE); mobidb-lite (MOBIDB_LITE); mobidb-lite (MOBIDB_LITE); mobidb-lite (MOBIDB_LITE); mobidb-lite (MOBIDB_LITE); mobidb-lite (MOBIDB_LITE); mobidb-lite (MOBIDB_LITE); IPR029616 (PTHR12505:PANTHER); PTHR12505 (PANTHER); SIGNAL_PEPTIDE_C_REGION (PHOBIUS); SIGNAL_PEPTIDE_H_REGION (PHOBIUS); SIGNAL…	P:GO:0030154	P:cell differentiation	Larva	-0.594021	0.000332228
BANY.1.2.g04918	RDS/peripherin-like protein xRDS35	photoreceptor outer segment membrane glycoprotein 2-like [Bicyclus anynana]	6032	10	7.07e-37	94.69	1	C:GO:0016021	C:integral component of membrane			IPR008952 (G3DSA:1.10.1450.GENE3D); IPR008952 (SUPERFAMILY)	C:GO:0016021	C:integral component of membrane	Larva	-2.21305	0.0299344
BANY.1.2.g04106	protein lethal(2)essential for life	protein lethal(2)essential for life [Bicyclus anynana]	252	10	3.72e-37	97.44	2	F:GO:0005212; F:GO:0046872	F:structural constituent of eye lens; F:metal ion binding			IPR003090 (PFAM)	F:GO:0005212	F:structural constituent of eye lens	Larva	-0.8828	0.0455644
BANY.1.2.g04105	protein lethal(2)essential for life	protein lethal(2)essential for life [Bicyclus anynana]	2636	10	5.26e-68	93.73	2	F:GO:0005212; F:GO:0046872	F:structural constituent of eye lens; F:metal ion binding			IPR001436 (PRINTS); IPR002068 (PFAM); IPR008978 (G3DSA:2.60.40.GENE3D); mobidb-lite (MOBIDB_LITE); mobidb-lite (MOBIDB_LITE); PTHR45640 (PANTHER); PTHR45640:SF23 (PANTHER); IPR002068 (PROSITE_PROFILES); cd06526 (CDD); IPR008978 (SUPERFAMILY)	no GO terms	no GO terms	NA	-0.815516	0.0611631
BANY.1.2.g17141	retinal homeobox protein Rx1-like	retinal homeobox protein Rx1-like [Bicyclus anynana]	396	10	1.8e-45	90.67	6	F:GO:0003700; C:GO:0005634; P:GO:0006355; P:GO:0006366; P:GO:0007275; F:GO:0043565	F:DNA-binding transcription factor activity; C:nucleus; P:regulation of transcription, DNA-templated; P:transcription by RNA polymerase II; P:multicellular organism development; F:sequence-specific DNA binding			G3DSA:1.10.10.60 (GENE3D); IPR003654 (PFAM); mobidb-lite (MOBIDB_LITE); mobidb-lite (MOBIDB_LITE); IPR032967 (PTHR24329:PANTHER); IPR032967 (PTHR24329:PANTHER); PTHR24329 (PANTHER); PTHR24329 (PANTHER); IPR003654 (PROSITE_PROFILES); IPR001356 (PROSITE_PROFILES); IPR001356 (CDD); IPR009057 (SUPERFAMILY)	F:GO:0003677; F:GO:0003700; P:GO:0006366	F:DNA binding; F:DNA-binding transcription factor activity; P:transcription by RNA polymerase II	NA	-1.06986	0.117379
BANY.1.2.g17838	homeobox protein ARX-like	retinal homeobox protein Rx-like [Bicyclus anynana]	6025	3	1.41e-09	68.27	NA					mobidb-lite (MOBIDB_LITE); mobidb-lite (MOBIDB_LITE)	no GO terms	no GO terms	NA	0.354205	0.344542
BANY.1.2.g19815	retinal rod rhodopsin-sensitive cGMP 3',5'-cyclic phosphodiesterase subunit delta	retinal rod rhodopsin-sensitive cGMP 3',5'-cyclic phosphodiesterase subunit delta [Bicyclus anynana]	3117	10	4.79e-25	92.5	2	F:GO:0004114; P:GO:0050953	F:3',5'-cyclic-nucleotide phosphodiesterase activity; P:sensory perception of light stimulus	EC:3.1.4.17	3',5'-cyclic-nucleotide phosphodiesterase	no IPS match	no IPS match	no IPS match	NA	-0.235162	0.421024
BANY.1.2.g23728	visual system homeobox 2-like	visual system homeobox 2-like, partial [Bicyclus anynana]	11787	10	3e-30	98.8	4	C:GO:0005634; P:GO:0006355; P:GO:0007275; F:GO:0043565	C:nucleus; P:regulation of transcription, DNA-templated; P:multicellular organism development; F:sequence-specific DNA binding			no IPS match	no IPS match	no IPS match	NA	0.258535	0.588011
BANY.1.2.g23729	visual system homeobox 2-like	visual system homeobox 2-like, partial [Bicyclus anynana]	7876	10	1.36e-15	98.74	3	F:GO:0003677; C:GO:0005634; P:GO:0007275	F:DNA binding; C:nucleus; P:multicellular organism development			IPR003654 (PFAM); mobidb-lite (MOBIDB_LITE); mobidb-lite (MOBIDB_LITE); IPR003654 (PROSITE_PROFILES)	no GO terms	no GO terms	NA	0.199501	0.686175
BANY.1.2.g15581	methionyl-tRNA formyltransferase, mitochondrial	methionyl-tRNA formyltransferase, mitochondrial [Bicyclus anynana]	2639	10	2.08e-59	84	8	F:GO:0004479; F:GO:0004930; P:GO:0006413; P:GO:0007186; F:GO:0009881; C:GO:0016021; P:GO:0018298; P:GO:0071951	F:methionyl-tRNA formyltransferase activity; F:G protein-coupled receptor activity; P:translational initiation; P:G protein-coupled receptor signaling pathway; F:photoreceptor activity; C:integral component of membrane; P:protein-chromophore linkage; P:conversion of methionyl-tRNA to N-formyl-methionyl-tRNA	EC:2.1.2.9	Methionyl-tRNA formyltransferase	IPR002376 (PFAM); G3DSA:3.40.50.170 (GENE3D); PTHR11138 (PANTHER); PTHR11138:SF0 (PANTHER); IPR036477 (SUPERFAMILY)	P:GO:0009058; F:GO:0016742	P:biosynthetic process; F:hydroxymethyl-, formyl- and related transferase activity	NA	-0.0610979	0.810624
