## Supplementary material for "Ontogenetic changes in sensory gene expression in *Bicyclus anynana* butterflies": Table S22

### Sheet: Table_S22
BLAST2GO FUNCTIONAL ANNOTATION																DESEQ2 RESULTS
Gene	SeqName	B2G_Description	B2G_Best.Blast.Hit	Length	#.Hits	e.Value	sim.mean	#.GO	GO.IDs	GO.Names	Enzyme.Codes	Enzyme.Names	InterPro.IDs	InterPro.GO.IDs	InterPro.GO.Names	Upregulated in	Log2FC	FDR
Ci	BANY.1.2.g09340	transcriptional activator cubitus interruptus isoform X1	transcriptional activator cubitus interruptus isoform X1 [Bicyclus anynana]	14249	10	0	89.25	1	F:GO:0003676	F:nucleic acid binding			mobidb-lite (MOBIDB_LITE); mobidb-lite (MOBIDB_LITE); mobidb-lite (MOBIDB_LITE)	no GO terms	no GO terms	Larva	-3.08756	6.71e-88
CD63	BANY.1.2.g20542	CD63 antigen-like	CD63 antigen-like [Bicyclus anynana]	7450	10	5.29e-38	92.99	1	C:GO:0016021	C:integral component of membrane			IPR018499 (PFAM); PTHR19282:SF28 (PANTHER); PTHR19282 (PANTHER); TRANSMEMBRANE (PHOBIUS); NON_CYTOPLASMIC_DOMAIN (PHOBIUS); CYTOPLASMIC_DOMAIN (PHOBIUS); IPR008952 (SUPERFAMILY); TMhelix (TMHMM)	C:GO:0016021	C:integral component of membrane	Adult	5.83662	8.16e-48
N	BANY.1.2.g17335	neurogenic locus Notch protein isoform X1	neurogenic locus Notch protein isoform X1 [Bicyclus anynana]	42785	10	0	91.64	5	F:GO:0005509; P:GO:0007219; P:GO:0007275; C:GO:0016021; P:GO:0030154	F:calcium ion binding; P:Notch signaling pathway; P:multicellular organism development; C:integral component of membrane; P:cell differentiation			IPR000800 (PRINTS); PR00010 (PRINTS); PR01983 (PRINTS); IPR010660 (SMART); IPR011656 (SMART); IPR000800 (SMART); IPR001881 (SMART); IPR000742 (SMART); G3DSA:2.10.25.10 (GENE3D); IPR011656 (PFAM); IPR013032 (PFAM); G3DSA:2.10.25.10 (GENE3D); G3DSA:2.10.25.10 (GENE3D); IPR000742 (PFAM); IPR000800 (PFAM); G3DSA:3.30.70.3310 (GENE3D); G3DSA:2.10.25.10 (GENE3D); G3DSA:2.10.25.10 (GENE3D); IPR010660 (P…	F:GO:0005509; P:GO:0007219; P:GO:0007275; C:GO:0016021; P:GO:0030154	F:calcium ion binding; P:Notch signaling pathway; P:multicellular organism development; C:integral component of membrane; P:cell differentiation	Larva	-2.11466	1.4e-33
al	BANY.1.2.g09347	aristaless-related homeobox protein	paired box protein Pax-6-like [Bicyclus anynana]	6704	10	5.08e-149	88.84	3	C:GO:0005634; P:GO:0006355; F:GO:0043565	C:nucleus; P:regulation of transcription, DNA-templated; F:sequence-specific DNA binding			no IPS match	no IPS match	no IPS match	Adult	9.19525	6.15e-30
Wnt	BANY.1.2.g03759	protein Wnt-6	protein Wnt-6 [Bicyclus anynana]	5604	10	1.4e-60	96.01	4	F:GO:0005102; C:GO:0005576; P:GO:0007275; P:GO:0016055	F:signaling receptor binding; C:extracellular region; P:multicellular organism development; P:Wnt signaling pathway			IPR005817 (SMART); G3DSA:3.30.2460.20 (GENE3D); IPR005817 (PFAM); IPR005817 (PANTHER); PTHR12027:SF72 (PANTHER)	F:GO:0005102; C:GO:0005576; P:GO:0007275; P:GO:0016055	F:signaling receptor binding; C:extracellular region; P:multicellular organism development; P:Wnt signaling pathway	Larva	-4.71561	7.8e-25
en	BANY.1.2.g18815	segmentation polarity homeobox protein engrailed-like	segmentation polarity homeobox protein engrailed-like [Bicyclus anynana]	20077	10	2.26e-145	83.98	4	C:GO:0005634; P:GO:0006355; P:GO:0007275; F:GO:0043565	C:nucleus; P:regulation of transcription, DNA-templated; P:multicellular organism development; F:sequence-specific DNA binding			mobidb-lite (MOBIDB_LITE); PTHR24341 (PANTHER)	no GO terms	no GO terms	Larva	-2.60862	8.46e-20
Wnt	BANY.1.2.g03771	protein Wnt-10a	protein Wnt-10b isoform X1 [Bicyclus anynana]	56978	10	5.38e-44	94.96	4	F:GO:0005102; C:GO:0005576; P:GO:0007275; P:GO:0016055	F:signaling receptor binding; C:extracellular region; P:multicellular organism development; P:Wnt signaling pathway			Coil (COILS)	no GO terms	no GO terms	Larva	-3.78293	2.47e-17
N	BANY.1.2.g17334	neurogenic locus Notch protein isoform X2	Notch, partial [Operophtera brumata]	8232	10	8.52e-61	92.33	6	F:GO:0005509; P:GO:0007219; P:GO:0007275; C:GO:0016021; P:GO:0030154; P:GO:0050793	F:calcium ion binding; P:Notch signaling pathway; P:multicellular organism development; C:integral component of membrane; P:cell differentiation; P:regulation of developmental process			PR00010 (PRINTS); IPR000742 (SMART); IPR001881 (SMART); IPR000742 (PFAM); G3DSA:2.10.25.10 (GENE3D); IPR001881 (PFAM); G3DSA:2.10.25.10 (GENE3D); G3DSA:2.10.25.10 (GENE3D); PTHR45836:SF7 (PANTHER); PTHR45836 (PANTHER); IPR013032 (PROSITE_PATTERNS); IPR013032 (PROSITE_PATTERNS); IPR013032 (PROSITE_PATTERNS); IPR000152 (PROSITE_PATTERNS); IPR013032 (PROSITE_PATTERNS); SIGNAL_PEPTIDE (PHOBIUS); SIGN…	F:GO:0005509	F:calcium ion binding	Larva	-2.59695	2.29e-15
ptc	BANY.1.2.g17561	protein patched	protein patched isoform X2 [Bicyclus anynana]	41028	10	9.01e-171	97.05	3	F:GO:0004842; C:GO:0016021; P:GO:0016567	F:ubiquitin-protein transferase activity; C:integral component of membrane; P:protein ubiquitination			PTHR46022:SF1 (PANTHER); PTHR46022 (PANTHER); SIGNAL_PEPTIDE_H_REGION (PHOBIUS); SIGNAL_PEPTIDE_C_REGION (PHOBIUS); CYTOPLASMIC_DOMAIN (PHOBIUS); TRANSMEMBRANE (PHOBIUS); NON_CYTOPLASMIC_DOMAIN (PHOBIUS); SIGNAL_PEPTIDE_N_REGION (PHOBIUS); SIGNAL_PEPTIDE (PHOBIUS); SignalP-noTM (SIGNALP_EUK); TMhelix (TMHMM)	no GO terms	no GO terms	Larva	-1.21883	4.42e-14
N	BANY.1.2.g10963	neurogenic locus notch homolog protein 3	neurogenic locus notch homolog protein 1 [Bicyclus anynana]	9877	10	2.04e-51	49.82	NA					no IPS match	no IPS match	no IPS match	Adult	3.57131	4.04e-12
BarH-1	BANY.1.2.g22154	barH-like 1 homeobox protein	barH-like 1 homeobox protein [Bicyclus anynana]	11148	10	5.05e-107	85.47	3	C:GO:0005634; P:GO:0006355; F:GO:0043565	C:nucleus; P:regulation of transcription, DNA-templated; F:sequence-specific DNA binding			G3DSA:1.10.10.60 (GENE3D); PTHR24339:SF30 (PANTHER); PTHR24339 (PANTHER); IPR001356 (PROSITE_PROFILES); IPR001356 (CDD); IPR009057 (SUPERFAMILY)	F:GO:0003677	F:DNA binding	Larva	-4.02464	8.24402e-12
Wnt	BANY.1.2.g03758	protein Wnt-1	protein Wnt-1 [Bicyclus anynana]	2244	10	6.38e-118	98.29	4	F:GO:0005102; C:GO:0005576; P:GO:0007275; P:GO:0016055	F:signaling receptor binding; C:extracellular region; P:multicellular organism development; P:Wnt signaling pathway			IPR005817 (PRINTS); IPR005817 (SMART); IPR005817 (PFAM); G3DSA:3.30.2460.20 (GENE3D); IPR005817 (PANTHER); PTHR12027:SF91 (PANTHER); IPR018161 (PROSITE_PATTERNS); SIGNAL_PEPTIDE_C_REGION (PHOBIUS); SIGNAL_PEPTIDE_N_REGION (PHOBIUS); NON_CYTOPLASMIC_DOMAIN (PHOBIUS); SIGNAL_PEPTIDE_H_REGION (PHOBIUS); SIGNAL_PEPTIDE (PHOBIUS); SignalP-noTM (SIGNALP_EUK); SignalP-TM (SIGNALP_GRAM_POSITIVE)	F:GO:0005102; C:GO:0005576; P:GO:0007275; P:GO:0016055	F:signaling receptor binding; C:extracellular region; P:multicellular organism development; P:Wnt signaling pathway	Larva	-3.84616	8.99e-11
CD63	BANY.1.2.g20543	CD63 antigen-like	CD63 antigen-like [Bicyclus anynana]	7886	10	2.76e-41	90.76	1	C:GO:0016021	C:integral component of membrane			IPR018499 (PFAM); cd03127 (CDD); IPR008952 (SUPERFAMILY)	C:GO:0016021	C:integral component of membrane	Adult	5.16981	2.54e-09
inv	BANY.1.2.g18817	Homeobox protein invected	Homeobox protein invected [Eumeta japonica]	2086	10	6.26e-35	99.74	4	C:GO:0005634; P:GO:0006355; P:GO:0007275; F:GO:0043565	C:nucleus; P:regulation of transcription, DNA-templated; P:multicellular organism development; F:sequence-specific DNA binding			NON_CYTOPLASMIC_DOMAIN (PHOBIUS); TRANSMEMBRANE (PHOBIUS); CYTOPLASMIC_DOMAIN (PHOBIUS); TMhelix (TMHMM)	no GO terms	no GO terms	Larva	-2.04258	4.64e-09
WntA	BANY.1.2.g07631	WntA protein	Protein Wnt, partial [Operophtera brumata]	7355	10	1.26e-20	96.96	4	F:GO:0005102; C:GO:0005576; P:GO:0007275; P:GO:0016055	F:signaling receptor binding; C:extracellular region; P:multicellular organism development; P:Wnt signaling pathway			mobidb-lite (MOBIDB_LITE)	no GO terms	no GO terms	Larva	-1.59454	6.16e-08
inv	BANY.1.2.g18819	homeobox protein invected-like isoform X1	homeobox protein invected-like isoform X2 [Bicyclus anynana]	4066	10	0	86.18	4	C:GO:0005634; P:GO:0006355; P:GO:0007275; F:GO:0043565	C:nucleus; P:regulation of transcription, DNA-templated; P:multicellular organism development; F:sequence-specific DNA binding			mobidb-lite (MOBIDB_LITE); mobidb-lite (MOBIDB_LITE); mobidb-lite (MOBIDB_LITE); mobidb-lite (MOBIDB_LITE); mobidb-lite (MOBIDB_LITE); mobidb-lite (MOBIDB_LITE); mobidb-lite (MOBIDB_LITE); mobidb-lite (MOBIDB_LITE); mobidb-lite (MOBIDB_LITE)	no GO terms	no GO terms	Larva	-1.76443	2.4e-07
Wnt	BANY.1.2.g03754	protein Wnt-1	protein Wnt-1 [Bicyclus anynana]	4974	10	6.74e-47	97.45	4	F:GO:0005102; C:GO:0005576; P:GO:0007275; P:GO:0016055	F:signaling receptor binding; C:extracellular region; P:multicellular organism development; P:Wnt signaling pathway			IPR005817 (SMART); IPR005817 (PFAM); PTHR12027:SF91 (PANTHER); IPR005817 (PANTHER)	F:GO:0005102; C:GO:0005576; P:GO:0007275; P:GO:0016055	F:signaling receptor binding; C:extracellular region; P:multicellular organism development; P:Wnt signaling pathway	Larva	-3.99822	9.75e-07
Wnt	BANY.1.2.g04594	protein Wnt-11-like	LOW QUALITY PROTEIN: protein Wnt-11-like [Bicyclus anynana]	17596	10	2e-25	83.53	4	F:GO:0005102; C:GO:0005576; P:GO:0007275; P:GO:0016055	F:signaling receptor binding; C:extracellular region; P:multicellular organism development; P:Wnt signaling pathway			IPR005817 (PRINTS); IPR005817 (SMART); IPR005817 (PFAM); IPR005817 (PANTHER); NON_CYTOPLASMIC_DOMAIN (PHOBIUS); CYTOPLASMIC_DOMAIN (PHOBIUS); TRANSMEMBRANE (PHOBIUS)	F:GO:0005102; C:GO:0005576; P:GO:0007275; P:GO:0016055	F:signaling receptor binding; C:extracellular region; P:multicellular organism development; P:Wnt signaling pathway	Adult	1.3602	3.94e-06
al	BANY.1.2.g21344	homeobox protein aristaless-like isoform X1	homeobox protein aristaless-like [Bicyclus anynana]	11947	10	1.81e-42	91.61	NA					Coil (COILS); IPR003654 (PFAM); mobidb-lite (MOBIDB_LITE); mobidb-lite (MOBIDB_LITE); PTHR24329:SF539 (PANTHER); PTHR24329 (PANTHER); IPR003654 (PROSITE_PROFILES)	no GO terms	no GO terms	Larva	-1.38825	1.83e-05
BarH-1	BANY.1.2.g19326	homeobox protein BarH-like 1b	homeobox protein BarH-like 1b [Bicyclus anynana]	1239	10	1.84e-54	96.22	NA					mobidb-lite (MOBIDB_LITE); mobidb-lite (MOBIDB_LITE)	no GO terms	no GO terms	Larva	-3.30025	7.6456e-05
wg	BANY.1.2.g07630	protein wingless-like isoform X2	protein wingless-like isoform X2 [Bicyclus anynana]	3131	10	1.28e-31	99.39	4	F:GO:0005102; C:GO:0005576; P:GO:0007275; P:GO:0016055	F:signaling receptor binding; C:extracellular region; P:multicellular organism development; P:Wnt signaling pathway			no IPS match	no IPS match	no IPS match	Larva	-1.90336	0.000151651
dpp	BANY.1.2.g00653	protein decapentaplegic	protein decapentaplegic [Bicyclus anynana]	8248	10	6.36e-161	89.76	4	C:GO:0005576; P:GO:0007165; F:GO:0008083; C:GO:0016021	C:extracellular region; P:signal transduction; F:growth factor activity; C:integral component of membrane			IPR001839 (SMART); IPR001111 (PFAM); IPR001839 (PFAM); IPR029034 (G3DSA:2.10.90.GENE3D); mobidb-lite (MOBIDB_LITE); mobidb-lite (MOBIDB_LITE); IPR015615 (PANTHER); PTHR11848:SF143 (PANTHER); IPR017948 (PROSITE_PATTERNS); SIGNAL_PEPTIDE_C_REGION (PHOBIUS); NON_CYTOPLASMIC_DOMAIN (PHOBIUS); SIGNAL_PEPTIDE_H_REGION (PHOBIUS); SIGNAL_PEPTIDE (PHOBIUS); SIGNAL_PEPTIDE_N_REGION (PHOBIUS); IPR001839 (PR…	F:GO:0008083	F:growth factor activity	Larva	-1.17794	0.00219377
CD63	BANY.1.2.g12275	CD63 antigen-like	CD63 antigen-like [Bicyclus anynana]	5915	10	4.37e-26	88.33	1	C:GO:0016021	C:integral component of membrane			no IPS match	no IPS match	no IPS match	Adult	0.54186	0.00321845
CD63	BANY.1.2.g10818	CD63 antigen-like isoform X2	CD63 antigen-like isoform X2 [Bicyclus anynana]	7859	10	3.04e-38	79.26	1	C:GO:0016020	C:membrane			no IPS match	no IPS match	no IPS match	Adult	0.684605	0.00579879
al	BANY.1.2.g21346	homeobox protein aristaless-like	homeobox protein aristaless-like, partial [Bicyclus anynana]	2326	10	5.33e-40	93.2	4	C:GO:0005634; P:GO:0006355; P:GO:0007275; F:GO:0043565	C:nucleus; P:regulation of transcription, DNA-templated; P:multicellular organism development; F:sequence-specific DNA binding			Coil (COILS); IPR003654 (PFAM); mobidb-lite (MOBIDB_LITE); mobidb-lite (MOBIDB_LITE); PTHR24329:SF539 (PANTHER); PTHR24329 (PANTHER); IPR003654 (PROSITE_PROFILES)	no GO terms	no GO terms	Larva	-1.11107	0.00901441
Hh	BANY.1.2.g04016	tiggy-winkle hedgehog protein	hedgehog, partial [Bicyclus anynana]	922	10	1.6e-34	90.95	2	P:GO:0007267; P:GO:0007275	P:cell-cell signaling; P:multicellular organism development			IPR009045 (G3DSA:3.30.1380.GENE3D); IPR000320 (PFAM); mobidb-lite (MOBIDB_LITE); mobidb-lite (MOBIDB_LITE); PTHR11889 (PANTHER); IPR009045 (SUPERFAMILY)	P:GO:0007267	P:cell-cell signaling	Larva	-1.46638	0.00942079
CD63	BANY.1.2.g12278	CD63 antigen-like	CD63 antigen-like [Bicyclus anynana]	2125	10	1.28e-19	83.23	1	C:GO:0016021	C:integral component of membrane			IPR029060 (SUPERFAMILY); TMhelix (TMHMM)	no GO terms	no GO terms	Adult	0.571602	0.0106664
Dll	BANY.1.2.g22118	homeotic protein distal-less	Distal-less Dll limb-patterning protein [Danaus plexippus plexippus]	16827	10	1.21e-74	94.07	3	C:GO:0005634; P:GO:0006355; F:GO:0043565	C:nucleus; P:regulation of transcription, DNA-templated; F:sequence-specific DNA binding			mobidb-lite (MOBIDB_LITE); mobidb-lite (MOBIDB_LITE); mobidb-lite (MOBIDB_LITE)	no GO terms	no GO terms	Larva	-0.576527	0.012351
N	BANY.1.2.g02350	neurogenic locus notch homolog protein 1 isoform X2	neurogenic locus notch homolog protein 1 isoform X2 [Bicyclus anynana]	18763	10	1.13e-57	92.6	1	F:GO:0004867	F:serine-type endopeptidase inhibitor activity			IPR004094 (PFAM); G3DSA:2.10.22.10 (GENE3D); mobidb-lite (MOBIDB_LITE); IPR004094 (PROSITE_PROFILES); IPR011061 (SUPERFAMILY)	F:GO:0004857; F:GO:0004867	F:enzyme inhibitor activity; F:serine-type endopeptidase inhibitor activity	Adult	1.35627	0.0320589
Wnt	BANY.1.2.g00712	protein Wnt-5b-like	hypothetical protein evm_014525, partial [Chilo suppressalis]	15670	10	7.06e-44	87.14	4	F:GO:0005102; C:GO:0005576; P:GO:0007275; P:GO:0016055	F:signaling receptor binding; C:extracellular region; P:multicellular organism development; P:Wnt signaling pathway			no IPS match	no IPS match	no IPS match	Adult	0.895237	0.036145
CD63	BANY.1.2.g23713	CD63 antigen-like	CD63 antigen-like, partial [Bicyclus anynana]	6589	5	1.81e-44	90.71	NA					no IPS match	no IPS match	no IPS match	Larva	-1.22137	0.0381051
sal	BANY.1.2.g09547	sal-like protein 1	sal-like protein 1 [Trichoplusia ni]	828	10	1.91e-05	97.04	1	F:GO:0003676	F:nucleic acid binding			mobidb-lite (MOBIDB_LITE); mobidb-lite (MOBIDB_LITE)	no GO terms	no GO terms	NA	0.627985	0.0506
EcR	BANY.1.2.g05247	ecdysteroid receptor	ecdysone receptor [Bicyclus anynana]	8745	10	2.64e-54	95.25	8	F:GO:0003707; F:GO:0004879; C:GO:0005634; P:GO:0006355; F:GO:0008270; P:GO:0035076; F:GO:0035100; F:GO:0043565	F:steroid hormone receptor activity; F:nuclear receptor activity; C:nucleus; P:regulation of transcription, DNA-templated; F:zinc ion binding; P:ecdysone receptor-mediated signaling pathway; F:ecdysone binding; F:sequence-specific DNA binding			IPR001628 (PRINTS); IPR001628 (SMART); IPR001628 (PFAM); IPR013088 (G3DSA:3.30.50.GENE3D); mobidb-lite (MOBIDB_LITE); PTHR24084:SF38 (PANTHER); PTHR24084 (PANTHER); TRANSMEMBRANE (PHOBIUS); TRANSMEMBRANE (PHOBIUS); CYTOPLASMIC_DOMAIN (PHOBIUS); NON_CYTOPLASMIC_DOMAIN (PHOBIUS); CYTOPLASMIC_DOMAIN (PHOBIUS); SSF57716 (SUPERFAMILY)	F:GO:0003700; C:GO:0005634; P:GO:0006355; F:GO:0008270; F:GO:0043565	F:DNA-binding transcription factor activity; C:nucleus; P:regulation of transcription, DNA-templated; F:zinc ion binding; F:sequence-specific DNA binding	NA	-0.576826	0.0702126
Ci	BANY.1.2.g11922	transcriptional activator cubitus interruptus-like	zinc finger protein 267-like [Bicyclus anynana]	5376	10	2.36e-175	73.55	1	F:GO:0003676	F:nucleic acid binding			no IPS match	no IPS match	no IPS match	NA	-2.56421	0.0710799
al	BANY.1.2.g21338	homeobox protein aristaless-like isoform X1	homeobox protein aristaless-like [Bicyclus anynana]	228	10	1.17e-27	68.39	5	F:GO:0003677; C:GO:0005634; P:GO:0006355; P:GO:0007275; F:GO:0043565	F:DNA binding; C:nucleus; P:regulation of transcription, DNA-templated; P:multicellular organism development; F:sequence-specific DNA binding			mobidb-lite (MOBIDB_LITE)	no GO terms	no GO terms	NA	-0.964566	0.086414
Dll	BANY.1.2.g22121	distal-less	distal-less, partial [Heliconius melpomene rosina]	6964	10	6.81e-17	92.5	3	C:GO:0005634; P:GO:0006355; F:GO:0043565	C:nucleus; P:regulation of transcription, DNA-templated; F:sequence-specific DNA binding			NON_CYTOPLASMIC_DOMAIN (PHOBIUS); TRANSMEMBRANE (PHOBIUS); CYTOPLASMIC_DOMAIN (PHOBIUS); TMhelix (TMHMM)	no GO terms	no GO terms	NA	-0.385859	0.141484
al	BANY.1.2.g24453	homeobox protein aristaless-like	homeobox protein aristaless [Bicyclus anynana]	5320	10	1.21e-35	87.39	4	C:GO:0005634; P:GO:0006355; P:GO:0007275; F:GO:0043565	C:nucleus; P:regulation of transcription, DNA-templated; P:multicellular organism development; F:sequence-specific DNA binding			no IPS match	no IPS match	no IPS match	NA	-0.517917	0.1415
en	BANY.1.2.g14935	homeobox protein DBX1	homeobox protein engrailed-like SMOX-2 [Bicyclus anynana]	1931	10	3.43e-166	82.09	3	C:GO:0005634; P:GO:0006355; F:GO:0043565	C:nucleus; P:regulation of transcription, DNA-templated; F:sequence-specific DNA binding			mobidb-lite (MOBIDB_LITE); mobidb-lite (MOBIDB_LITE)	no GO terms	no GO terms	NA	-1.01602	0.156846
ap	BANY.1.2.g08342	protein apterous-like isoform X2	protein apterous-like isoform X2 [Bicyclus anynana]	17810	10	1.15e-41	94.7	2	F:GO:0003677; F:GO:0046872	F:DNA binding; F:metal ion binding			no IPS match	no IPS match	no IPS match	NA	-0.46845	0.203475
ap	BANY.1.2.g08344	Protein apterous	protein apterous-like isoform X2 [Bicyclus anynana]	33803	10	6.27e-33	97.45	4	C:GO:0005634; P:GO:0006355; F:GO:0043565; F:GO:0046872	C:nucleus; P:regulation of transcription, DNA-templated; F:sequence-specific DNA binding; F:metal ion binding			mobidb-lite (MOBIDB_LITE)	no GO terms	no GO terms	NA	-0.315756	0.218515
Wnt	BANY.1.2.g04762	blast:Protein Wnt-5	PREDICTED: uncharacterized protein LOC106125042 [Papilio xuthus]	9014	10	1.28e-26	60.46	1	F:GO:0005488	F:binding			mobidb-lite (MOBIDB_LITE); mobidb-lite (MOBIDB_LITE)	no GO terms	no GO terms	NA	0.424031	0.22981
salm	BANY.1.2.g09546	homeotic protein spalt-major-like isoform X2	homeotic protein spalt-major-like isoform X2 [Vanessa tameamea]	28216	10	0	90.4	1	F:GO:0003676	F:nucleic acid binding			IPR013087 (SMART); G3DSA:3.30.160.60 (GENE3D); G3DSA:3.30.160.60 (GENE3D); G3DSA:3.30.160.60 (GENE3D); IPR013087 (PFAM); G3DSA:3.30.160.60 (GENE3D); G3DSA:3.30.160.60 (GENE3D); mobidb-lite (MOBIDB_LITE); mobidb-lite (MOBIDB_LITE); mobidb-lite (MOBIDB_LITE); mobidb-lite (MOBIDB_LITE); mobidb-lite (MOBIDB_LITE); mobidb-lite (MOBIDB_LITE); mobidb-lite (MOBIDB_LITE); mobidb-lite (MOBIDB_LITE); mobidb…	F:GO:0003676	F:nucleic acid binding	NA	0.261367	0.291085
CD63	BANY.1.2.g25497	CD63 antigen-like	CD63 antigen-like [Bicyclus anynana]	4699	10	4.84e-45	74.17	NA					no IPS match	no IPS match	no IPS match	NA	0.22731	0.457159
optix	BANY.1.2.g06314	homeobox protein SIX6-like	homeobox protein SIX6-like [Bicyclus anynana]	1204	10	1.1e-165	95.95	2	F:GO:0003677; C:GO:0005634	F:DNA binding; C:nucleus			IPR001356 (SMART); IPR001356 (PFAM); G3DSA:1.10.10.60 (GENE3D); IPR031701 (PFAM); mobidb-lite (MOBIDB_LITE); PTHR10390 (PANTHER); PTHR10390:SF33 (PANTHER); IPR001356 (PROSITE_PROFILES); IPR001356 (CDD); IPR009057 (SUPERFAMILY)	F:GO:0003677	F:DNA binding	NA	-0.269901	0.646556
al	BANY.1.2.g04638	homeobox protein aristaless-like 3	homeobox protein aristaless-like 3 [Bicyclus anynana]	7175	10	6.53e-101	92.11	3	C:GO:0005634; P:GO:0006355; F:GO:0043565	C:nucleus; P:regulation of transcription, DNA-templated; F:sequence-specific DNA binding			mobidb-lite (MOBIDB_LITE); mobidb-lite (MOBIDB_LITE)	no GO terms	no GO terms	NA	0.121239	0.651958
EcR	BANY.1.2.g05248	ecdysone receptor B1 isoform	LOW QUALITY PROTEIN: ecdysone receptor-like [Bicyclus anynana]	8083	10	1.64e-35	87.12	8	F:GO:0003707; F:GO:0004879; C:GO:0005634; P:GO:0006355; F:GO:0008270; P:GO:0035076; F:GO:0035100; F:GO:0043565	F:steroid hormone receptor activity; F:nuclear receptor activity; C:nucleus; P:regulation of transcription, DNA-templated; F:zinc ion binding; P:ecdysone receptor-mediated signaling pathway; F:ecdysone binding; F:sequence-specific DNA binding			SIGNAL_PEPTIDE_H_REGION (PHOBIUS); SIGNAL_PEPTIDE_N_REGION (PHOBIUS); SIGNAL_PEPTIDE_C_REGION (PHOBIUS); SIGNAL_PEPTIDE (PHOBIUS); NON_CYTOPLASMIC_DOMAIN (PHOBIUS); SignalP-noTM (SIGNALP_EUK)	no GO terms	no GO terms	NA	-0.16715	0.774981
antp	BANY.1.2.g02571	homeotic protein antennapedia-like	homeotic protein antennapedia-like [Bicyclus anynana]	19317	10	1.26e-68	77.01	1	F:GO:0003677	F:DNA binding			no IPS match	no IPS match	no IPS match	NA	0.149385	0.83221
dsx	BANY.1.2.g03453	DSX isoform M	protein doublesex-like isoform X1 [Vanessa tameamea]	213	10	5.57e-20	94.1	5	F:GO:0003700; C:GO:0005634; P:GO:0006355; F:GO:0043565; F:GO:0046872	F:DNA-binding transcription factor activity; C:nucleus; P:regulation of transcription, DNA-templated; F:sequence-specific DNA binding; F:metal ion binding			no IPS match	no IPS match	no IPS match	NA	-0.0524618	0.933793
dsx	BANY.1.2.g03455	female-specific doublesex isoform F2	Protein doublesex [Papilio machaon]	8088	10	5.59e-23	98.25	5	F:GO:0003700; C:GO:0005634; P:GO:0006355; F:GO:0043565; F:GO:0046872	F:DNA-binding transcription factor activity; C:nucleus; P:regulation of transcription, DNA-templated; F:sequence-specific DNA binding; F:metal ion binding			no IPS match	no IPS match	no IPS match	NA	-0.0150647	0.943273
